# In depth amino acid mutational analysis of the key interspecific incompatibility transmembrane factor Stigmatic Privacy 1

**DOI:** 10.1101/2023.04.11.536390

**Authors:** Yoshinobu Kato, Shun Tadokoro, Shota Ishida, Maki Niidome, Yuka Kimura, Seiji Takayama, Sota Fujii

## Abstract

- In plants, there is an active prezygotic interspecific-incompatibility mechanism to prevent unfavorable hybrids between two species. We previously reported that an uncharacterized protein with four-transmembrane domains, named as Stigmatic Privacy 1 (SPRI1), is responsible for rejecting hetero-specific pollen grains in *Arabidopsis thaliana*.
- We have conducted a functional study of the SPRI1 protein, via point-mutational experiments and biochemical analysis. We studied the molecular regulatory mechanisms of SPRI1 and the relationships with its function.
- The alanine- and glycine-scanning experiments together with the evolutional analysis showed that the structural integrity of the C-terminal regions of the extracellular domain of this protein is important for its function. In addition, we found two cysteines (C67 and C80) within the extracellular domain that may be involved in the formation of intermolecular disulfide bonds. SPRI1 may form homo-multimers and is present as part of a ca. 300 kDa complex.
- Our present study indicates that molecular complex formation ability of SPRI1 may be important to maintain its stability and interspecific incompatibility functions in cells.
