## Supplementary Table 1 for "In depth amino acid mutational analysis of the key interspecific incompatibility transmembrane factor Stigmatic Privacy 1"

### Sheet: Sheet1
Supplementary Table 1. Primers used in this study
Primer name	Sequence (5'>3')	Experiment
SPRI1A-Q63A-F	CCAGGCGGTGTTTGG GCT AGTGAAGACTGTTCC	For alanine scanning (Q63A)
SPRI1A-Q63A-R	GGAACAGTCTTCACT AGC CCAAACACCGCCTGG	For alanine scanning (Q63A)
SPRI1A-S64A-F	CCTCCAGGCGGTGTTTGGCAG GCT GAAGACTGTTCCTCTAAAGGC	For alanine scanning (S64A)
SPRI1A-S64A-R	AGAGGAACAGTCTTC AGC CTGCCAAACACCGCC	For alanine scanning (S64A)
SPRI1A-E65A-F	CCAGGCGGTGTTTGGCAGAGT GCT GACTGTTCCTCTAAAGGCCAA	For alanine scanning (E65A)
SPRI1A-E65A-R	TTTAGAGGAACAGTC AGC ACTCTGCCAAACACC	For alanine scanning (E65A)
SPRI1A-D66A-F	GGCGGTGTTTGGCAGAGTGAA GCT TGTTCCTCTAAAGGCCAAACT	For alanine scanning (D66A)
SPRI1A-D66A-R	AGTTTGGCCTTTAGAGGAACA AGC TTCACTCTGCCAAACACCGCC	For alanine scanning (D66A)
SPRI1A-C67A-F	AGTAGTTTGGCCTTTAGAGGA AGC GTCTTCACTCTGCCAAACACC	For alanine scanning (C67A)
SPRI1A-C67A-R	TTGGCCTTTAGAGGA AGC GTCTTCACTCTGCCA	For alanine scanning (C67A)
SPRI1A-S68A-F	CAGAGTGAAGACTGT GCT TCTAAAGGCCAAACT	For alanine scanning (S68A)
SPRI1A-S68A-R	AGTTTGGCCTTTAGA AGC ACAGTCTTCACTCTG	For alanine scanning (S68A)
SPRI1A-K70A-F	GAAGACTGTTCCTCT GCT GGCCAAACTACTTTT	For alanine scanning (K70A)
SPRI1A-K70A-R	AAAAGTAGTTTGGCC AGC AGAGGAACAGTCTTC	For alanine scanning (K70A)
SPRI1A-G71A-F	GACTGTTCCTCTAAA GCT CAAACTACTTTTCAA	For alanine scanning (G71A)
SPRI1A-G71A-R	TTGAAAAGTAGTTTG AGC TTTAGAGGAACAGTC	For alanine scanning (G71A)
SPRI1A-Q72A-F	TGTTCCTCTAAAGGC GCT ACTACTTTTCAAACC	For alanine scanning (Q72A)
SPRI1A-Q72A-R	GGTTTGAAAAGTAGT AGC GCCTTTAGAGGAACA	For alanine scanning (Q72A)
SPRI1A-T73A-F	TCCTCTAAAGGCCAA GCT ACTTTTCAAACCAGA	For alanine scanning (T73A)
SPRI1A-T73A-R	TCTGGTTTGAAAAGT AGC TTGGCCTTTAGAGGA	For alanine scanning (T73A)
SPRI1A-Q76A-F	GGCCAAACTACTTTT GCT ACCAGAACTTGTGAG	For alanine scanning (Q76A)
SPRI1A-Q76A-R	CTCACAAGTTCTGGT AGC AAAAGTAGTTTGGCC	For alanine scanning (Q76A)
SPRI1A-T77A-F	CAAACTACTTTTCAA GCT AGAACTTGTGAGGGG	For alanine scanning (T77A)
SPRI1A-T77A-R	CCCCTCACAAGTTCT AGC TTGAAAAGTAGTTTG	For alanine scanning (T77A)
SPRI1A-R78A-F	ACTACTTTTCAAACC GCT ACTTGTGAGGGGAAG	For alanine scanning (R78A)
SPRI1A-R78A-R	CTTCCCCTCACAAGT AGC GGTTTGAAAAGTAGT	For alanine scanning (R78A)
SPRI1A-T79A-F	ACTTTTCAAACCAGA GCT TGTGAGGGGAAGCTT	For alanine scanning (T79A)
SPRI1A-T79A-R	AAGCTTCCCCTCACA AGC TCTGGTTTGAAAAGT	For alanine scanning (T79A)
SPRI1A-C80A-F	TTTCAAACCAGAACT GCT GAGGGGAAGCTTGGG	For alanine scanning (C80A)
SPRI1A-C80A-R	CCCAAGCTTCCCCTC AGC AGTTCTGGTTTGAAA	For alanine scanning (C80A)
SPRI1A-E81A-F	ACTTTTCAAACCAGAACTTGT GCT GGGAAGCTTGGGACTTCGATA	For alanine scanning (E81A)
SPRI1A-E81A-R	AGTCCCAAGCTTCCC AGC ACAAGTTCTGGTTTG	For alanine scanning (E81A)
SPRI1A-G82A-F	ACCAGAACTTGTGAG GCT AAGCTTGGGACTTCG	For alanine scanning (G82A)
SPRI1A-G82A-R	CGAAGTCCCAAGCTT AGC CTCACAAGTTCTGGT	For alanine scanning (G82A)
SPRI1A-K83A-F	AGAACTTGTGAGGGG GCT CTTGGGACTTCGATA	For alanine scanning (K83A)
SPRI1A-K83A-R	TATCGAAGTCCCAAG AGC CCCCTCACAAGTTCT	For alanine scanning (K83A)
SPRI1A-L84A-F	ACTTGTGAGGGGAAG GCT GGGACTTCGATACTA	For alanine scanning (L84A)
SPRI1A-L84A-R	TAGTATCGAAGTCCC AGC CTTCCCCTCACAAGT	For alanine scanning (L84A)
SPRI1A-G85A-F	TGTGAGGGGAAGCTT GCT ACTTCGATACTAGAG	For alanine scanning (G85A)
SPRI1A-G85A-R	CTCTAGTATCGAAGT AGC AAGCTTCCCCTCACA	For alanine scanning (G85A)
SPRI1A-T86A-F	GAGGGGAAGCTTGGG GCT TCGATACTAGAGCAC	For alanine scanning (T86A)
SPRI1A-T86A-R	GTGCTCTAGTATCGA AGC CCCAAGCTTCCCCTC	For alanine scanning (T86A)
SPRI1A-S87A-F	GGGAAGCTTGGGACT GCT ATACTAGAGCACAAT	For alanine scanning (S87A)
SPRI1A-S87A-R	ATTGTGCTCTAGTAT AGC AGTCCCAAGCTTCCC	For alanine scanning (S87A)
SPRI1A-I88A-F	AAGCTTGGGACTTCG GCT CTAGAGCACAATCCT	For alanine scanning (I88A)
SPRI1A-I88A-R	AGGATTGTGCTCTAG AGC CGAAGTCCCAAGCTT	For alanine scanning (I88A)
SPRI1A-L89A-F	CTTGGGACTTCGATA GCT GAGCACAATCCTTCA	For alanine scanning (L89A)
SPRI1A-L89A-R	TGAAGGATTGTGCTC AGC TATCGAAGTCCCAAG	For alanine scanning (L89A)
SPRI1A-E90A-F	GGGACTTCGATACTA GCT CACAATCCTTCAAAG	For alanine scanning (E90A)
SPRI1A-E90A-R	CTTTGAAGGATTGTG AGC TAGTATCGAAGTCCC	For alanine scanning (E90A)
SPRI1A-H91A-F	ACTTCGATACTAGAG GCT AATCCTTCAAAGCGT	For alanine scanning (H91A)
SPRI1A-H91A-R	ACGCTTTGAAGGATT AGC CTCTAGTATCGAAGT	For alanine scanning (H91A)
SPRI1A-N92A-F	TCGATACTAGAGCAC GCT CCTTCAAAGCGTATC	For alanine scanning (N92A)
SPRI1A-N92A-R	GATACGCTTTGAAGG AGC GTGCTCTAGTATCGA	For alanine scanning (N92A)
SPRI1A-P93A-F	ATACTAGAGCACAAT GCT TCAAAGCGTATCTTC	For alanine scanning (P93A)
SPRI1A-P93A-R	GAAGATACGCTTTGA AGC ATTGTGCTCTAGTAT	For alanine scanning (P93A)
SPRI1A-S94A-F	CTAGAGCACAATCCT GCT AAGCGTATCTTCTAT	For alanine scanning (S94A)
SPRI1A-S94A-R	ATAGAAGATACGCTT AGC AGGATTGTGCTCTAG	For alanine scanning (S94A)
SPRI1A-K95A-F	GAGCACAATCCTTCA GCT CGTATCTTCTATCTT	For alanine scanning (K95A)
SPRI1A-K95A-R	AAGATAGAAGATACG AGC TGAAGGATTGTGCTC	For alanine scanning (K95A)
SPRI1A-R96A-F	CACAATCCTTCAAAG GCT ATCTTCTATCTTGGC	For alanine scanning (R96A)
SPRI1A-R96A-R	GCCAAGATAGAAGAT AGC CTTTGAAGGATTGTG	For alanine scanning (R96A)
SPRI1A-F98A-F	CCTTCAAAGCGTATC GCT TATCTTGGCATGGTC	For alanine scanning (F98A)
SPRI1A-F98A-R	GACCATGCCAAGATA AGC GATACGCTTTGAAGG	For alanine scanning (F98A)
SPRI1A-Q63G-F	AACCCTCCAGGCGGTGTTTGGGGTAGTGAAGATTGTTCCTCCAA	For glycine scanning (Q63G)
SPRI1A-Q63G-R	TTGGAGGAACAATCTTCACTACCCCAAACACCGCCTGGAGGGTT	For glycine scanning (Q63G)
SPRI1A-S64G-F	CCTCCAGGCGGTGTTTGGCAGGGTGAAGATTGTTCCTCCAAAGG	For glycine scanning (S64G)
SPRI1A-S64G-R	CCTTTGGAGGAACAATCTTCACCCTGCCAAACACCGCCTGGAGG	For glycine scanning (S64G)
SPRI1A-E65G-F	CCAGGCGGTGTTTGGCAGAGTGGTGATTGTTCCTCCAAAGGCCA	For glycine scanning (E65G)
SPRI1A-E65G-R	TGGCCTTTGGAGGAACAATCACCACTCTGCCAAACACCGCCTGG	For glycine scanning (E65G)
SPRI1A-D66G-F	GGCGGTGTTTGGCAGAGTGAAGGTTGTTCCTCCAAAGGCCAAAC	For glycine scanning (D66G)
SPRI1A-D66G-R	GTTTGGCCTTTGGAGGAACAACCTTCACTCTGCCAAACACCGCC	For glycine scanning (D66G)
SPRI1A-S68G-F	GTTTGGCAGAGTGAAGATTGTGGTTCCAAAGGCCAAACTACTTT	For glycine scanning (S68G)
SPRI1A-S68G-R	AAAGTAGTTTGGCCTTTGGAACCACAATCTTCACTCTGCCAAAC	For glycine scanning (S68G)
SPRI1A-S69G-F	TGGCAGAGTGAAGATTGTTCCGGTAAAGGCCAAACTACTTTTCA	For glycine scanning (S69G)
SPRI1A-S69G-R	TGAAAAGTAGTTTGGCCTTTACCGGAACAATCTTCACTCTGCCA	For glycine scanning (S69G)
SPRI1A-K70G-F	CAGAGTGAAGATTGTTCCTCCGGTGGCCAAACTACTTTTCAAAC	For glycine scanning (K70G)
SPRI1A-K70G-R	GTTTGAAAAGTAGTTTGGCCACCGGAGGAACAATCTTCACTCTG	For glycine scanning (K70G)
SPRI1A-Q72G-F	GAAGATTGTTCCTCCAAAGGCGGTACTACTTTTCAAACCAGAAC	For glycine scanning (Q72G)
SPRI1A-Q72G-R	GTTCTGGTTTGAAAAGTAGTACCGCCTTTGGAGGAACAATCTTC	For glycine scanning (Q72G)
SPRI1A-T73G-F	GATTGTTCCTCCAAAGGCCAAGGTACTTTTCAAACCAGAACTTG	For glycine scanning (T73G)
SPRI1A-T73G-R	CAAGTTCTGGTTTGAAAAGTACCTTGGCCTTTGGAGGAACAATC	For glycine scanning (T73G)
SPRI1A-T74G-F	TGTTCCTCCAAAGGCCAAACTGGTTTTCAAACCAGAACTTGTGA	For glycine scanning (T74G)
SPRI1A-T74G-R	TCACAAGTTCTGGTTTGAAAACCAGTTTGGCCTTTGGAGGAACA	For glycine scanning (T74G)
SPRI1A-F75G-F	TCCTCCAAAGGCCAAACTACTGGTCAAACCAGAACTTGTGAGGG	For glycine scanning (F75G)
SPRI1A-F75G-R	CCCTCACAAGTTCTGGTTTGACCAGTAGTTTGGCCTTTGGAGGA	For glycine scanning (F75G)
SPRI1A-Q76G-F	TCCAAAGGCCAAACTACTTTTGGTACCAGAACTTGTGAGGGGAA	For glycine scanning (Q76G)
SPRI1A-Q76G-R	TTCCCCTCACAAGTTCTGGTACCAAAAGTAGTTTGGCCTTTGGA	For glycine scanning (Q76G)
SPRI1A-T77G-F	AAAGGCCAAACTACTTTTCAAGGTAGAACTTGTGAGGGGAAGCT	For glycine scanning (T77G)
SPRI1A-T77G-R	AGCTTCCCCTCACAAGTTCTACCTTGAAAAGTAGTTTGGCCTTT	For glycine scanning (T77G)
SPRI1A-R78G-F	GGCCAAACTACTTTTCAAACCGGTACTTGTGAGGGGAAGCTTGG	For glycine scanning (R78G)
SPRI1A-R78G-R	CCAAGCTTCCCCTCACAAGTACCGGTTTGAAAAGTAGTTTGGCC	For glycine scanning (R78G)
SPRI1A-T79G-F	CAAACTACTTTTCAAACCAGAGGTTGTGAGGGGAAGCTTGGGAC	For glycine scanning (T79G)
SPRI1A-T79G-R	GTCCCAAGCTTCCCCTCACAACCTCTGGTTTGAAAAGTAGTTTG	For glycine scanning (T79G)
SPRI1A-E81G-F	ACTTTTCAAACCAGAACTTGTGGTGGGAAGCTTGGGACTTCGAT	For glycine scanning (E81G)
SPRI1A-E81G-R	ATCGAAGTCCCAAGCTTCCCACCACAAGTTCTGGTTTGAAAAGT	For glycine scanning (E81G)
SPRI1A-K83G-F	CAAACCAGAACTTGTGAGGGGGGTCTTGGGACTTCGATACTAGA	For glycine scanning (K83G)
SPRI1A-K83G-R	TCTAGTATCGAAGTCCCAAGACCCCCCTCACAAGTTCTGGTTTG	For glycine scanning (K83G)
SPRI1A-L84G-F	ACCAGAACTTGTGAGGGGAAGGGTGGGACTTCGATACTAGAGCA	For glycine scanning (L84G)
SPRI1A-L84G-R	TGCTCTAGTATCGAAGTCCCACCCTTCCCCTCACAAGTTCTGGT	For glycine scanning (L84G)
SPRI1A-T86G-F	ACTTGTGAGGGGAAGCTTGGGGGTTCGATACTAGAGCACAATCC	For glycine scanning (T86G)
SPRI1A-T86G-R	GGATTGTGCTCTAGTATCGAACCCCCAAGCTTCCCCTCACAAGT	For glycine scanning (T86G)
SPRI1A-S87G-F	TGTGAGGGGAAGCTTGGGACTGGTATACTAGAGCACAATCCTTC	For glycine scanning (S87G)
SPRI1A-S87G-R	GAAGGATTGTGCTCTAGTATACCAGTCCCAAGCTTCCCCTCACA	For glycine scanning (S87G)
SPRI1A-I88G-F	GAGGGGAAGCTTGGGACTTCGGGTCTAGAGCACAATCCTTCAAA	For glycine scanning (I88G)
SPRI1A-I88G-R	TTTGAAGGATTGTGCTCTAGACCCGAAGTCCCAAGCTTCCCCTC	For glycine scanning (I88G)
SPRI1A-L89G-F	GGGAAGCTTGGGACTTCGATAGGTGAGCACAATCCTTCAAAGCG	For glycine scanning (L89G)
SPRI1A-L89G-R	CGCTTTGAAGGATTGTGCTCACCTATCGAAGTCCCAAGCTTCCC	For glycine scanning (L89G)
SPRI1A-E90G-F	AAGCTTGGGACTTCGATACTAGGTCACAATCCTTCAAAGCGTAT	For glycine scanning (E90G)
SPRI1A-E90G-R	ATACGCTTTGAAGGATTGTGACCTAGTATCGAAGTCCCAAGCTT	For glycine scanning (E90G)
SPRI1A-H91G-F	CTTGGGACTTCGATACTAGAGGGTAATCCTTCAAAGCGTATCTT	For glycine scanning (H91G)
SPRI1A-H91G-R	AAGATACGCTTTGAAGGATTACCCTCTAGTATCGAAGTCCCAAG	For glycine scanning (H91G)
SPRI1A-N92G-F	GGGACTTCGATACTAGAGCACGGTCCTTCAAAGCGTATCTTCTA	For glycine scanning (N92G)
SPRI1A-N92G-R	TAGAAGATACGCTTTGAAGGACCGTGCTCTAGTATCGAAGTCCC	For glycine scanning (N92G)
SPRI1A-P93G-F	ACTTCGATACTAGAGCACAATGGTTCAAAGCGTATCTTCTATCT	For glycine scanning (P93G)
SPRI1A-P93G-R	AGATAGAAGATACGCTTTGAACCATTGTGCTCTAGTATCGAAGT	For glycine scanning (P93G)
SPRI1A-S94G-F	TCGATACTAGAGCACAATCCTGGTAAGCGTATCTTCTATCTTGG	For glycine scanning (S94G)
SPRI1A-S94G-R	CCAAGATAGAAGATACGCTTACCAGGATTGTGCTCTAGTATCGA	For glycine scanning (S94G)
SPRI1A-K95G-F	ATACTAGAGCACAATCCTTCAGGTCGTATCTTCTATCTTGGCAT	For glycine scanning (K95G)
SPRI1A-K95G-R	ATGCCAAGATAGAAGATACGACCTGAAGGATTGTGCTCTAGTAT	For glycine scanning (K95G)
SPRI1A-R96G-F	CTAGAGCACAATCCTTCAAAGGGTATCTTCTATCTTGGCATGGT	For glycine scanning (R96G)
SPRI1A-R96G-R	ACCATGCCAAGATAGAAGATACCCTTTGAAGGATTGTGCTCTAG	For glycine scanning (R96G)
SPRI1A-I97G-F	GAGCACAATCCTTCAAAGCGTGGTTTCTATCTTGGCATGGTCAT	For glycine scanning (I97G)
SPRI1A-I97G-R	ATGACCATGCCAAGATAGAAACCACGCTTTGAAGGATTGTGCTC	For glycine scanning (I97G)
SPRI1A-F98G-F	CACAATCCTTCAAAGCGTATCGGTTATCTTGGCATGGTCAT	For glycine scanning (F98G)
SPRI1A-F98G-R	ATGACCATGCCAAGATAACCGATACGCTTTGAAGGATTGTG	For glycine scanning (F98G)
SPRI1orf-linker-Venus-F	GGCTCTGCCACCTGTCCGTGGAGGAGGGAGTGGAGGGGGGGGCAGTGGGGGAGGCTCAgtgagcaagggcgagga	For insertion of GGGSx2 linker between SPRI1A and Venus
SPRI1orf-linker-Venus-R	tcctcgcccttgctcacTGAGCCTCCCCCACTGCCCCCCCCTCCACTCCCTCCTCCACGGACAGGTGGCAGAGCC	For insertion of GGGSx2 linker between SPRI1A and Venus
SPRI1-C+1-F	CTGCCACCTGTCCGTTGcTAAgaggaggacccatggct	For constructing C-terminus extension variant (C+1)
SPRI1-C+1-R	agccatgggtcctcctcTTAgCAACGGACAGGTGGCAG	For constructing C-terminus extension variant (C+1)
SPRI1-C+3-F	CCTGTCCGTTGcgaagagTAAgacccatggctcgaacc	For constructing C-terminus extension variant (C+3)
SPRI1-C+3-R	ggttcgagccatgggtcTTActcttcgCAACGGACAGG	For constructing C-terminus extension variant (C+3)
SPRI1-C+5-F	CGTTGcgaagaggaggacTAAtggctcgaaccgacgtg	For constructing C-terminus extension variant (C+5)
SPRI1-C+5-R	cacgtcggttcgagccaTTAgtcctcctcttcgCAACG	For constructing C-terminus extension variant (C+5)
SPRI1-C+7-F	gaagaggaggacccatggTAAgaaccgacgtgtTAAat	For constructing C-terminus extension variant (C+7)
SPRI1-C+7-R	atTTAacacgtcggttcTTAccatgggtcctcctcttc	For constructing C-terminus extension variant (C+7)
SPRI1-C+9-F	gaggacccatggctcTAAccgacgtgtTAAatggaaat	For constructing C-terminus extension variant (C+9)
SPRI1-C+9-R	atttccatTTAacacgtcggTTAgagccatgggtcctc	For constructing C-terminus extension variant (C+9)
SPRI1-C+11-F	ccatggctcgaaccgTAAtgtTAAatggaaatactgtc	For constructing C-terminus extension variant (C+11)
SPRI1-C+11-R	gacagtatttccatTTAacaTTAcggttcgagccatgg	For constructing C-terminus extension variant (C+11)
SPRI1-C-1-F	TGCCTTTGGCTCTGCCACCTGTCtgacgaagaggaggacccatg	For constructing C-terminus deletion variant (C-1)
SPRI1-C-1-R	catgggtcctcctcttcgtcaGACAGGTGGCAGAGCCAAAGGCA	For constructing C-terminus deletion variant (C-1)
SPRI1-C-3-F	GTTGCTGCCTTTGGCTCTGCCAtgacgaagaggaggacccatg	For constructing C-terminus deletion variant (C-3)
SPRI1-C-3-R	catgggtcctcctcttcgtcaTGGCAGAGCCAAAGGCAGCAAC	For constructing C-terminus deletion variant (C-3)
SPRI1-C-5-F	CCACGGTTGCTGCCTTTGGCTtgacgaagaggaggacccatg	For constructing C-terminus deletion variant (C-5)
SPRI1-C-5-R	catgggtcctcctcttcgtcaAGCCAAAGGCAGCAACCGTGG	For constructing C-terminus deletion variant (C-5)
SPRI1-C-7-F	TCTACTCCACGGTTGCTGCCTtgacgaagaggaggacccatg	For constructing C-terminus deletion variant (C-7)
SPRI1-C-7-R	catgggtcctcctcttcgtcaAGGCAGCAACCGTGGAGTAGA	For constructing C-terminus deletion variant (C-7)
SPRI1-C-9-F	CCACGGTCTACTCCACGGTTGtgacgaagaggaggacccatg	For constructing C-terminus deletion variant (C-9)
SPRI1-C-9-R	catgggtcctcctcttcgtcaCAACCGTGGAGTAGACCGTGG	For constructing C-terminus deletion variant (C-9)
SPRI1-C-13-F	TGTGGACGTCGACCACGGTCTtgacgaagaggaggacccatg	For constructing C-terminus deletion variant (C-13)
SPRI1-C-13-R	catgggtcctcctcttcgtcaAGACCGTGGTCGACGTCCACA	For constructing C-terminus deletion variant (C-13)
SPRI1-C-17-F	ATATGTTGTGGTTGTGGACGTtgacgaagaggaggacccatg	For constructing C-terminus deletion variant (C-17)
SPRI1-C-17-R	catgggtcctcctcttcgtcaACGTCCACAACCACAACATAT	For constructing C-terminus deletion variant (C-17)
SPRI1-C-18-F	TTCATATGTTGTGGTTGTGGAtgacgaagaggaggacccatg	For constructing C-terminus deletion variant (C-18)
SPRI1-C-18-R	catgggtcctcctcttcgtcaTCCACAACCACAACATATGAA	For constructing C-terminus deletion variant (C-18)
pET22b_NdeI_inf_SPRI1_F	TAAGAAGGAGATATAATGGAGGTGAACACTCGACTGACTC	For the expression of transmembrane domain-less SPRI1 in Rosetta (DE3) pLysS
pET22b_XhoI_inf_SPRI1_solu_R	GGTGGTGGTGCTCGAGACGGACAGGTGGCAGAGCCAAAGG	For the expression of transmembrane domain-less SPRI1 in Rosetta (DE3) pLysS
